# A host-directed virulence factor of *Clostridium perfringens* is modulated by gut commensal strains

**DOI:** 10.64898/2026.03.28.714987

**Authors:** Julia Schumacher, Paolo Stincone, Johanna Rapp, Timo-Niklas Lucas, Carlos Llaca-Bautista, Francesca Barletta, Mirita Franz-Wachtel, Boris Maček, Daniel H. Huson, Lisa Maier, Hannes Link, Daniel Petras, Bastian Molitor

## Abstract

In a healthy host, the residential microbes help regulate the growth of pathobionts, which are common members of the human gut microbiome, preventing them from causing diseases, including infections, under certain conditions. In cases of dysbiosis, this protection may be compromised. Targeted microbiome modulation offers a promising approach to restore healthy conditions in a disrupted community and consequently prevent infections using the natural colonization resistance of the microbiome. Elucidating the interaction mechanisms between microbial species within a microbiome is crucial for understanding how a microbiome can be modulated precisely and effectively to benefit the host’s well-being. Here, we investigated the interactions between the pathobiont *C. perfringens* and human gut commensals on physiological and molecular levels. We found that commensal strains affect *C. perfringens* growth by competing for substrates such as amino acids or a carbon source other than glucose. We further observed that *Bacteroidaceae* strains altered the levels of *C. perfringens* proteins, among others, the host-directed θ-toxin. Our findings reinforce the notion that modulating the composition of the gut microbiome is an effective strategy to prevent infections.
