## Supplementary Tables for "A host-directed virulence factor of *Clostridium perfringens* is modulated by gut commensal strains"

### Sheet: Table 1
Strain	Relevant genotype and description	Reference or source
Gut microbiome strains
Phocaeicola vulgatus	DSM 1447	Maier Lab
Bacteroides uniformis	DSM 6597	Maier Lab
Bacteroides fragilis	DSM 2151	Maier Lab
Bacteroides thetaiotaomicron	DSM 2079	Maier Lab
Thomasclavelia ramosa	DSM 1402	Maier Lab
Agathobacter rectalis	DSM 17629	Maier Lab
Roseburia intestinalis	DSM 14610	Maier Lab
Fusobacterium nucleatum subsp. Nulceatum	DSM 15643	Maier Lab
Enterocloster bolteae	DSM 15670	Maier Lab
Clostridium perfringens C36	Isolate from human feces	DSMZ, DSM 11782
Clostridium perfringens C36 Δplc	Clean plc deletion strain	This study
Clostridium perfringens C36 ΔiolE	Clean iolE deletion strain	This study
Clostridium perfringens C36 pMTL83151-Ppfo-sLuc	Strain harboring a reporter plasmid with the luciferase gene sLuc under the control of the perfringolysin O promoter	This study
Lacrimispora saccharolytica	DSM 2544	Maier Lab
Streptococcus salivarius	DSM 20560	Maier Lab
Ruminococcus gnavus	VPI C7-9, ATCC 29149	Maier Lab
Bariatricus comes	VPI CI-38, ATCC 27758	Maier Lab
Parabacteroides merdae	DSM 19495	Maier Lab
Streptococcus parasanguinis	DSM 6778	Maier Lab
Collinsella aerofaciens	DSM 3979	Maier Lab
Dorea formicigenerans	DSM 3992	Maier Lab
Clostridium sporogenes	Type strain, soil isolate	DSMZ, DSM 795
Clostridioides difficile	Strain 630, clinical isolate	DSMZ, DSM 27543
E. coli strains
Escherichia coli NEB5α	fhuA2Δ(argF-lacZ)U169 phoA glnV44 Φ80Δ(lacZ)M15 gyrA96 recA1 relA1 endA1 thi-1 hsdR17	New England Biolabs
Escherichia coli ST18	Strain for di-parental mating, auxotrophic for 5-aminolevulinic acid	DSMZ, DSM 22974
Escherichia coli ST18 pMTL83251-Δplc	Strain harboring pMTL83251-Δplc to introduce plc deletion in C. perfringens	This study
Escherichia coli ST18 pMTL83251-ΔiolE	Strain harboring pMTL83251-ΔiolE to introduce iolE deletion in C. perfringens	This study
Escherichia coli ST18 pMTL83251-Ppfo-sLuc	Strain harboring the pMTL83251-Ppfo-sLuc reporter plasmid	This study

### Sheet: Table 2
Primer name	Sequence (5’ to 3’)	Source
P. vulgatus fwd	gcacggggcacaatctctatatctgta	This study
P. vulgatus rev	cggaaaacggagtggactacacaagtg	This study
B. uniformis fwd	cctgcgcacgcagttgttttatag	This study
B. uniformis rev	caagggaagtatatgacgtttcaggtg	This study
B. fragilis fwd	ggaactgatagcttggacacagga	This study
B. fragilis rev	ctgtctgaggaatcatcgttatacgtgta	This study
B. thetaiotaomicron fwd	gagcgactggatgtttcctctctgattg	This study
B. thetaiotaomicron rev	ccggcatcattacggagtattagccc	This study
T. ramosa fwd	cgttgaatcaatgagaggggcaaataac	This study
T. ramosa rev	ctcatcaaattgctctggaccaatcatac	This study
A. rectalis fwd	gtgggcgagctcgtttattcctgag	This study
A. rectalis rev	cctgagcatatttccaaacaccatgatacc	This study
R. intestinalis fwd	caatcactcagacagtagcaaagccag	This study
R. intestinalis rev	gttgtcagctttgcgagtttcttcgatg	This study
F. nucleatum fwd	gtgaaagatttgattgggaaatagcaac	This study
F. nucleatum rev	cttaaatgctgcaatacctcctgtaactcc	This study
E. bolteae fwd	gatactggatgtggagggactggggg	This study
E. bolteae rev	cggaatatagacatccttcctcaggcc	This study
C. perfringens fwd	gccattataagtttggacttaggtaaagggc	This study
C. perfringens rev	ctctgcaaactttctcccctttgaatC	This study
L. saccharolytica fwd	ggtaaatccagaccagatatattccggc	This study
L. saccharolytica rev	cagcatcctggaaatcctcttttttgaag	This study
S. salivarius fwd	gcagaacgagaaatggagctatcacaag	This study
S. salivarius rev	catacaagaaactagaaccatctccgtctc	This study
R. gnavus fwd	ggattttgtcgtatctcctgtgaaattcgg	This study
R. gnavus rev	ccgctttattatgcgcagatgaatggaac	This study
B. comes fwd	gtcatagaaaccggtaaaatcaacctgcgc	This study
B. comes rev	ccgaaattgcctttcaaatgcggatattcc	This study
P. merdae fwd	ccaggaggattatctgcctatatagggg	This study
P. merdae rev	gggtaatcagaagtccaaaaatgagtccc	This study
S. parasanguinis fwd	gcgtattgttgaacgtgtagagtggttg	This study
S. parasanguinis rev	gaaggagagggccagtgtattatagatcac	This study
C. aerofaciens fwd	ctaagtactatggccgctttaaccaggg	This study
C. aerofaciens rev	ccacgagcagtttgtcgatcgtctc	This study
D. formicigenerans fwd	ccggtacttgctcttccgaatcttatattc	This study
D. formicigenerans rev	gtcgtataggaaaaacgcaacaagccc	This study
C. sporogenes fwd	ggactaatttgtccaggccatgtagcttc	This study
C. sporogenes rev	cctaagccagagtctttaattaatcctatgcc	This study
C. difficile fwd	gttattttaggcgctgagttggcacag	This study
C. difficile rev	ctgtgcattttgagcaaagaaacctacttg	This study
515F	gtgccagcmgccgcggtaa	Caporaso et al. (2011)
806R	ggactachvgggtwtctaat	Caporaso et al. (2011)

### Sheet: Table 3
Primer name	Sequence (5’ to 3’)	Source	Function
M13-fwd	tgtaaaacgacggccagt	Eurofins genomics (Konstanz, Germany) standard primer list	Sequencing
M13-rev	caggaaacagctatgacc	Eurofins genomics (Konstanz, Germany) standard primer list	Sequencing
seq RiboCas-f	ctgtatttcccagaaccttgaac	This study	Sequencing
seq RiboCas-r	gctatagatagagttctctaacggc	This study	Sequencing
Dplc-screen-f	catgttctcctaataagagtgc	This study	Sequencing
Dplc-screen-r	ccctagttaatattactgtgtttgc	This study	Sequencing
iolE_seq_fwd	ggtaaaataggaaatccacac	This study	Sequencing
iolE_seq_rev	cctaatataggtactaaaagacc	This study	Sequencing
gRNA+term f2	gttttagagctagaaatagcaagttaaaataaggctagtccgttatcaacttgaaaaagtggcaccgagtcggtgcataaaa	This study	Cloning
gRNA+term r2	gacgtcataaaaataagaagcctgcaaatgcaggcttcttatttatcaacttgaaaaagtggcaccgagtcggtgcataaaa	This study	Cloning
plc-RHA-f	cgggggatataaaaataaaagtaaaaaataattattggttttgg	This study	Cloning
plc-RHA-r	taatggcggcgcgcctctataaaaatcccc	This study	Cloning
plc-LHA-f	tatttttatgacgtcaaatgaccaaattgg	This study	Cloning
plc-LHA-r	tttacttttatttttatatcccccgttaatttttttc	This study	Cloning
CperfPfdx-fwd	tgaccatgattacgaattcgagctcggtacactagaataggctaaatatgcttaaaagag	This study	Cloning
Pfdx-plc-rev	gctctaaaactgcattaaaatctttgttttaataaaacacctcctaaaatgttggtataa	This study	Cloning
Pfdx-iolE-rev	gctctaaaacgaatcaaataataagtaaacaataaaacacctcctaaaatgttggtataa	This study	Cloning
gRNA-iolE-fwd	gtttacttattatttgattcgttttagagctagaaatagcaag	This study	Cloning
LHA-iolE-fwd	cttcttatttttatgacgtccaattcatgattttgatatggctgc	This study	Cloning
LHA-iolE-rev	cattattgaccaaatttatctctattcccccattacctttg	This study	Cloning
RHA-iolE-fwd	gggggaatagagataaatttggtcaataatgaattttagg	This study	Cloning
RHA-iolE-rev	caggcctcgagatctccatggacctactacccctaataaaaatcc	This study	Cloning
Ppfo-sLuc-fwd	agctatgaccgcggccgctgtatccatagtggattcaaattccataaatggaac	This study	Cloning
LHA-pfo-rev	aattttttacttggtctcataatataaatccccctttttt	This study	Cloning
sLuc-pfo-fwd	gatttatattatgagaccaagtaaaaaattattaatag	This study	Cloning
Ppfo-sLuc-rev	catgtctgcaggcctcgagatctccatgctatgctagaatacgttcacaaagtc	This study	Cloning

### Sheet: Table 4
Plasmid	Description	Reference or source
pMTL83151	ColE1 + traJ, pCB102, and catP	Heap, J. T. et al., 200983
pMTL83251	ColE1 + traJ, pCB102, and ermB	Heap, J. T., et al., 200983
pFF189	catP, PfdxA-sLuc (the sLuc gene is codon-optimized for C. difficile)	Schumacher et al. (2024)
pRECas1	ColE1 + traJ, pCB102, catP, Pfdx-riboswitch E-cas9, and ParaE	Cañadas et al. (2019)
pRECas2	ColE1 + traJ, pCB102, catP, Pfdx-riboswitch E-cas9, and PJ23119	Cañadas et al. (2019)
pRGCas1	ColE1 + traJ, pCB102, catP, Pfdx-riboswitch G-cas9, and ParaE	Cañadas et al. (2019)
pRGCas2	ColE1 + traJ, pCB102, catP, Pfdx-riboswitch G-cas9, and PJ23119	Cañadas et al. (2019)
pMTL83251-Δplc	ColE1 + traJ, pCB102, ermB, gRNA scaffold and target region in the plc gene, 600bp upstream region of plc, and 600bp downstream region of plc	This study
pMTL83251-ΔiolE	ColE1 + traJ, pCB102, ermB, gRNA scaffold and target region in the iolE gene, 600bp upstream region of iolE, and 600bp downstream region of iolE	This study
pMTL83151-Ppfo-sLuc	ColE1 + traJ, pCB102, catP, and Ppfo-sLuc (sLuc codon-optimized for C. difficile)	This study

### Sheet: Table 5
SIRIUS Compute settings
SIRIUS - Molecular Formula Identification
General
Instrument	Orbitrap
MS2 mass accuracy (ppm)	5
Fix formula for detected lipid	yes
Fallback Adducts	[M + H]+, [M + K]+, [M + Na]+
Molecular formula generation	De novo + bottom up (recommended)
Perform de novo below m/z	400
Apply element filter to	De novo
Allowed elements	H, C, N, O, P
ZODIAC - Network-based improvement of SIRIUS molecular formula ranking
OFF
Predict properties: CSI:FingerID - Fingerprint Prediction & CANOPUS - Compound Class Prediction
ON
Score threshold	yes
CSI:FingerID - Structure Database Search
ON
Search strategy
PubCham as fallback	yes
Confidence mode	APPROXIMATE
Search DBs	Biocyc, Blood Exposome, CHEBI, COCONUT
Note: compounds with mass higher than 850 Da were excluded as fragmentation tree computation takes too long
